# Population structure and antimicrobial resistance patterns of *Salmonella* Typhi isolates in Bangladesh from 2004 to 2016

**DOI:** 10.1101/664136

**Authors:** Sadia Isfat Ara Rahman, Zoe Anne Dyson, Elizabeth J. Klemm, Farhana Khanam, Kathryn E. Holt, Emran Kabir Chowdhury, Gordon Dougan, Firdausi Qadri

## Abstract

**Background:** Multi-drug resistant typhoid fever remains an enormous public health threat in low and middle-income countries. However, we still lack a detailed understanding of the epidemiology and genomics of *S.* Typhi in many regions. Here we have undertaken a detailed genomic analysis of typhoid in Bangladesh to unravel the population structure and antimicrobial resistance patterns in *S.* Typhi isolated in between 2004-2016.

**Principal findings:** Whole genome sequencing of 202 *S.* Typhi isolates obtained from three study locations in urban Dhaka revealed a diverse range of *S.* Typhi genotypes and AMR profiles. The bacterial population within Dhaka were relatively homogenous with little stratification between different healthcare facilities or age groups. We also observed evidence of transmission of Bangladeshi genotypes with neighboring South Asian countries (India, Pakistan and Nepal) suggesting these are circulating throughout the region. This analysis revealed a decline in H58 (genotype 4.3.1) isolates from 2011 onwards, coinciding with a rise in a diverse range of non-H58 genotypes and a simultaneous rise in isolates with reduced susceptibility to fluoroquinolones, potentially reflecting a change in treatment practices. We identified a novel *S.* Typhi genotype, subclade 3.3.2 (previously defined only to clade level, 3.3), which formed two localised clusters (3.3.2.Bd1 and 3.3.2.Bd2) associated with different mutations in the Quinolone Resistance Determining Region (QRDR) of gene *gyrA*.

**Significance:** Our analysis of *S*. Typhi isolates from Bangladesh isolated over a twelve year period identified a diverse range of AMR profiles and genotypes. The observed increase in non-H58 genotypes associated with reduced fluoroquinolone susceptibility may reflect a change in treatment practice in this region and highlights the importance of continued molecular surveillance to monitor the ongoing evolution of AMR in Bangladesh. We have defined new genotypes and lineages of Bangladeshi *S.* Typhi which will facilitate identification of these emerging AMR clones in future surveillance efforts.

**Author Summary:** Typhoid fever, caused by *Salmonella enterica* serovar Typhi, is an acute and often life-threatening febrile illness in developing countries. Until recently, there have been limited studies focusing on the epidemiology and disease burden of typhoid in poor resource settings including Bangladesh. This study highlights the urgent need for sustained genomics based surveillance studies to monitor the population structure and ongoing evolution of AMR. Our data revealed a diverse range of *S.* Typhi genotypes and AMR patterns among 202 isolates collected from three urban areas in Dhaka. Moreover, we defined a new genotype, subclade 3.3.2 (previously typed only to clade level, 3.3) with two Bangladesh-localiased clades 3.3.2.Bd1 and 3.3.2.Bd2 showing reduced susceptibility to fluoroquinolones. Our data shows a significant increase in non-H58 genotypes carrying QRDR mutations from 2012 onwards, replacing MDR H58 genotypes. Our data suggest that a shift in treatment practice towards third generation cephalosporins to control typhoid might be beneficial, in addition to the introduction of vaccination programs and improvements in water sanitation and hygiene (WASH) in Bangladesh.
