## Supplementary material for "Population structure and antimicrobial resistance patterns of *Salmonella* Typhi isolates in Bangladesh from 2004 to 2016": S1 Table

### Sheet:  202 Typhi information
Sanger_Lane	Sample accession number	Organism	Study location	Age	Year of isolation	Genotype	Plasmid replicons	repC	AMR genes	QRDR mutations
23584_2_10	ERS3369952	S. Typhi	icddr,b Kamalapur field site	11 years	2012	3.2.2	IncX	0	-	gyrA-S83F
23584_2_11	ERS3369953	S. Typhi	icddr,b Kamalapur field site	6 years	2012	2.3.3	-	0	-	gyrA-S83F
23584_2_12	ERS3369954	S. Typhi	icddr,b Kamalapur field site	11 years	2012	2.3.3	-	0	-	gyrA-S83F
23584_2_13	ERS3369955	S. Typhi	icddr,b Kamalapur field site	9 years	2012	2.3.3	-	0	-	gyrA-S83F
23584_2_14	ERS3369956	S. Typhi	icddr,b Kamalapur field site	9 years	2012	2.3.3	-	0	-	-
23584_2_15	ERS3369957	S. Typhi	icddr,b Kamalapur field site	8 years	2012	4.3.1.1	pHCM2	1	blaTEM-1,catA1,dfrA7,sul1,sul2,strA,strB	gyrA-S83F
23584_2_16	ERS3369958	S. Typhi	icddr,b Kamalapur field site	6 years	2012	3.3.2	-	0	-	gyrA-S83F
23584_2_18	ERS3369960	S. Typhi	icddr,b Kamalapur field site	10 years	2012	2.3.3	-	0	-	-
23584_2_19	ERS3369961	S. Typhi	icddr,b Kamalapur field site	10 years	2012	2.3.3	-	0	-	gyrA-S83F
23584_2_20	ERS3369962	S. Typhi	icddr,b Kamalapur field site	5 years	2012	2.3.3	-	0	-	gyrA-S83F
23584_2_21	ERS3369963	S. Typhi	icddr,b Kamalapur field site	5 years	2013	4.3.1.3	IncHI1	1	blaTEM-1,catA1,dfrA7,sul1,sul2,strA,strB,tetB	gyrA-S83Y
23584_2_22	ERS3369964	S. Typhi	icddr,b Kamalapur field site	8 years	2013	3.3.2.Bd2	-	0	-	gyrA-D87N
23584_2_23	ERS3369965	S. Typhi	icddr,b Kamalapur field site	10 years	2013	3.3.2.Bd1	-	0	-	gyrA-S83F
23584_2_24	ERS3369966	S. Typhi	icddr,b Dhaka hospital Mohakhali	25 years	2007	3.3.2.Bd2	pHCM2	0	-	gyrA-D87N
23584_2_25	ERS3369967	S. Typhi	icddr,b Dhaka hospital Mohakhali	18 years	2007	3.3.2.Bd2	pHCM2	0	-	gyrA-D87N
23584_2_26	ERS3369968	S. Typhi	icddr,b Dhaka hospital Mohakhali	24 years	2007	2.0.1	-	0	-	gyrA-S83F
23584_2_27	ERS3369969	S. Typhi	icddr,b Dhaka hospital Mohakhali	19 years	2007	4.3.1.1	pHCM2	1	blaTEM-1,catA1,dfrA7,sul1,sul2,strA,strB	gyrA-S83F
23584_2_28	ERS3369970	S. Typhi	icddr,b Dhaka hospital Mohakhali	11 years	2007	4.3.1.1	pHCM2	0	catA1,dfrA7,sul1	gyrA-S83F
23584_2_29	ERS3369971	S. Typhi	icddr,b Dhaka hospital Mohakhali	26 years	2007	2.1.7	-	0	-	gyrA-S83F
23584_2_3	ERS3369945	S. Typhi	icddr,b Kamalapur field site	7 years	2011	3.2.2	IncX	0	-	gyrA-S83F
23584_2_30	ERS3369972	S. Typhi	icddr,b Dhaka hospital Mohakhali	16 years	2007	4.3.1.1	pHCM2	1	blaTEM-1,catA1,dfrA7,sul1,sul2,strA,strB	gyrA-S83F
23584_2_31	ERS3369973	S. Typhi	icddr,b Dhaka hospital Mohakhali	20 years	2007	4.3.1.3	IncFIBK	0	blaTEM-1,sul2,tetA,qnrS	gyrA-S83Y
23584_2_32	ERS3369974	S. Typhi	icddr,b Dhaka hospital Mohakhali	5 years	2008	2.0.1	-	0	-	gyrA-S83F
23584_2_35	ERS3369977	S. Typhi	icddr,b Dhaka hospital Mohakhali	15 years	2008	3.2.2	IncX	0	-	gyrA-S83F
23584_2_36	ERS3369978	S. Typhi	icddr,b Dhaka hospital Mohakhali	7 years	2011	4.3.1.1	pHCM2	1	blaTEM-1,catA1,dfrA7,sul1,sul2,strA,strB	gyrA-S83F
23584_2_37	ERS3369979	S. Typhi	icddr,b Dhaka hospital Mohakhali	6 years	2011	2.3.3	-	0	-	gyrA-S83F
23584_2_38	ERS3369980	S. Typhi	icddr,b Dhaka hospital Mohakhali	8 years	2011	4.3.1.1	pHCM2	0	-	gyrA-S83F
23584_2_39	ERS3369981	S. Typhi	icddr,b Dhaka hospital Mohakhali	18 years	2012	3.3.2.Bd2	pHCM2	0	-	gyrA-D87N
23584_2_40	ERS3369982	S. Typhi	icddr,b Dhaka hospital Mohakhali	5 years	2012	3.2.2	pHCM2	0	-	gyrA-S83F
23584_2_41	ERS3369983	S. Typhi	icddr,b Dhaka hospital Mohakhali	25 years	2012	4.3.1.1	-	1	blaTEM-1,catA1,dfrA7,sul1,sul2,strA,strB	gyrA-S83F
23584_2_42	ERS3369984	S. Typhi	icddr,b Dhaka hospital Mohakhali	15 years	2012	3.2.2	-	0	-	gyrA-S83F
23584_2_43	ERS3369985	S. Typhi	icddr,b Dhaka hospital Mohakhali	36 years	2012	4.3.1.1	pHCM2	1	blaTEM-1,catA1,dfrA7,sul1,sul2,strA,strB	gyrA-S83F
23584_2_44	ERS3369986	S. Typhi	icddr,b Dhaka hospital Mohakhali	22 years	2012	2.3.3	-	0	-	gyrA-S83F
23584_2_45	ERS3369987	S. Typhi	icddr,b Dhaka hospital Mohakhali	7 years	2012	3.2.2	IncX	0	-	gyrA-S83F
23584_2_47	ERS3369989	S. Typhi	icddr,b Dhaka hospital Mohakhali	14 years	2012	3.2.2	-	0	-	gyrA-S83F
23584_2_49	ERS3369991	S. Typhi	icddr,b Dhaka hospital Mohakhali	12 years	2012	4.3.1.1	pHCM2	1	blaTEM-1,catA1,dfrA7,sul1,sul2,strA,strB	gyrA-S83F
23584_2_5	ERS3369931	S. Typhi	icddr,b Kamalapur field site	6 years	2012	4.3.1.1	pHCM2	0	catA1,dfrA7,sul1	gyrA-S83F
23584_2_50	ERS3369992	S. Typhi	icddr,b Dhaka hospital Mohakhali	8 years	2012	2.0.1	-	0	-	gyrA-S83F
23584_2_51	ERS3369993	S. Typhi	icddr,b Dhaka hospital Mohakhali	17 years	2012	3.2.2	-	0	-	gyrA-S83F
23584_2_52	ERS3369994	S. Typhi	icddr,b Dhaka hospital Mohakhali	3 years	2012	2.0.1	-	0	-	gyrA-S83F
23584_2_53	ERS3369995	S. Typhi	icddr,b Dhaka hospital Mohakhali	30 years	2012	2.0.1	-	0	-	gyrA-S83F
23584_2_54	ERS3369996	S. Typhi	icddr,b Dhaka hospital Mohakhali	4 years	2012	3.3.2.Bd2	pHCM2	0	-	gyrA-D87N
23584_2_55	ERS1810762	S. Typhi	icddr,b Dhaka hospital Mohakhali	28 years	2013	3.2.2	-	0	-	gyrA-S83F
23584_2_56	ERS1810761	S. Typhi	icddr,b Dhaka hospital Mohakhali	10 years	2013	3.2.2	-	0	-	gyrA-S83F
23584_2_57	ERS1810763	S. Typhi	icddr,b Dhaka hospital Mohakhali	-	2013	4.3.1.1	pHCM2	1	blaTEM-1,catA1,dfrA7,sul1,sul2,strA,strB	gyrA-S83F
23584_2_58	ERS1810764	S. Typhi	icddr,b Dhaka hospital Mohakhali	-	2013	2.3.3	-	0	-	-
23584_2_59	ERS1810765	S. Typhi	icddr,b Dhaka hospital Mohakhali	-	2013	2.3.3	-	0	-	gyrA-S83F
23584_2_6	ERS3369948	S. Typhi	icddr,b Kamalapur field site	11 years	2012	3.2.2	-	0	-	gyrA-S83F
23584_2_60	ERS1810767	S. Typhi	icddr,b Mirpur field site	-	2004	2.3.3	-	0	-	-
23584_2_61	ERS1810766	S. Typhi	icddr,b Mirpur field site	-	2004	4.3.1.1	pHCM2	1	blaTEM-1,catA1,dfrA7,sul1,sul2,strA,strB	gyrA-S83F
23584_2_64	ERS1810769	S. Typhi	icddr,b Mirpur field site	-	2004	4.3.1.1	pHCM2	1	blaTEM-1,catA1,dfrA7,sul1,sul2,strA,strB	gyrA-S83F
23584_2_65	ERS1810770	S. Typhi	icddr,b Mirpur field site	-	2005	4.3.1.1	pHCM2	1	blaTEM-1,catA1,dfrA7,sul1,sul2,strA,strB	gyrA-S83F
23584_2_66	ERS1810771	S. Typhi	icddr,b Mirpur field site	-	2005	4.3.1.1	pHCM2	1	blaTEM-1,catA1,dfrA7,sul1,sul2,strA,strB	gyrA-S83F
23584_2_67	ERS1810774	S. Typhi	icddr,b Mirpur field site	-	2005	4.3.1.3	IncHI1	1	blaTEM-1,catA1,dfrA7,sul1,sul2,strA,strB,tetB	gyrA-S83Y
23584_2_68	ERS1810773	S. Typhi	icddr,b Mirpur field site	-	2005	4.3.1.1	pHCM2	1	blaTEM-1,catA1,dfrA7,sul1,sul2,strA,strB	gyrA-S83F
23584_2_69	ERS1810776	S. Typhi	icddr,b Mirpur field site	-	2005	4.3.1.1	pHCM2	1	blaTEM-1,catA1,dfrA7,sul1,sul2,strA,strB	gyrA-S83F
23584_2_7	ERS3369949	S. Typhi	icddr,b Kamalapur field site	8 years	2012	2.3.3	-	0	-	gyrA-S83F
23584_2_70	ERS1810775	S. Typhi	icddr,b Mirpur field site	-	2005	4.3.1.1	pHCM2	1	blaTEM-1,catA1,dfrA7,sul1,sul2,strA,strB	gyrA-S83F
23584_2_71	ERS1810777	S. Typhi	icddr,b Mirpur field site	-	2005	4.3.1.3	IncHI1	1	blaTEM-1,catA1,dfrA7,sul1,sul2,strA,strB,tetB	gyrA-S83Y
23584_2_72	ERS1810778	S. Typhi	icddr,b Mirpur field site	-	2005	4.3.1.1	pHCM2	1	blaTEM-1,catA1,dfrA7,sul1,sul2,strA,strB	gyrA-S83F
23584_2_73	ERS1810779	S. Typhi	icddr,b Mirpur field site	-	2005	4.3.1.1	pHCM2	1	blaTEM-1,catA1,dfrA7,sul1,sul2,strA,strB	gyrA-S83F
23584_2_75	ERS1810782	S. Typhi	icddr,b Mirpur field site	-	2005	3.3.2.Bd2	pHCM2	0	-	gyrA-D87N
23584_2_77	ERS1810783	S. Typhi	icddr,b Mirpur field site	-	2005	4.3.1.1	pHCM2	1	blaTEM-1,catA1,dfrA7,sul1,sul2,strA,strB	gyrA-S83F
23584_2_78	ERS1810784	S. Typhi	icddr,b Mirpur field site	2 years	2009	3.2.2	-	0	-	gyrA-S83F
23584_2_79	ERS1810786	S. Typhi	icddr,b Mirpur field site	2 years	2009	4.3.1.3	IncFIBK	0	blaTEM-1,sul2,tetA,qnrS	gyrA-S83Y
23584_2_8	ERS3369950	S. Typhi	icddr,b Kamalapur field site	6 years	2012	2.0.1	-	0	-	gyrA-S83F
23584_2_80	ERS1810785	S. Typhi	icddr,b Mirpur field site	30 years	2010	4.3.1.1	pHCM2	1	blaTEM-1,catA1,dfrA7,sul1,sul2,strA,strB	gyrA-S83F
23584_2_9	ERS3369951	S. Typhi	icddr,b Kamalapur field site	8 years	2012	2.3.3	-	0	-	gyrA-S83F
23584_3_1	ERS1810790	S. Typhi	icddr,b Mirpur field site	5 years	2010	4.3.1.1	pHCM2	1	blaTEM-1,catA1,dfrA7,sul1,sul2,strA,strB	gyrA-S83F
23584_3_10	ERS1810800	S. Typhi	icddr,b Kamalapur field site	8 years	2014	3.3.2.Bd2	pHCM2	0	-	gyrA-D87N
23584_3_11	ERS1810801	S. Typhi	icddr,b Kamalapur field site	3 years	2014	3.2.2	-	0	-	gyrA-S83F
23584_3_12	ERS1810802	S. Typhi	icddr,b Kamalapur field site	3 years	2014	3.3.2.Bd2	pHCM2	0	-	gyrA-D87N
23584_3_13	ERS1810803	S. Typhi	icddr,b Kamalapur field site	14 years	2014	2.3.3	-	0	-	gyrA-S83F
23584_3_14	ERS1810804	S. Typhi	icddr,b Kamalapur field site	5 years	2014	3.2.2	-	0	-	gyrA-S83F
23584_3_15	ERS1810805	S. Typhi	icddr,b Kamalapur field site	2 years	2014	2.3.3	-	0	-	gyrA-S83F
23584_3_16	ERS1810806	S. Typhi	icddr,b Kamalapur field site	6 years	2014	4.3.1.1	-	0	-	gyrA-S83F
23584_3_17	ERS1810807	S. Typhi	icddr,b Kamalapur field site	3 years	2014	4.3.1.3	IncHI1	1	blaTEM-1,catA1,dfrA7,sul1,sul2,strA,strB,tetB	gyrA-S83Y
23584_3_18	ERS1810809	S. Typhi	icddr,b Kamalapur field site	16 years	2014	3.2.2	IncX	0	-	gyrA-S83F
23584_3_19	ERS1810808	S. Typhi	icddr,b Kamalapur field site	9 years	2014	3.3.2	-	0	-	gyrA-S83F
23584_3_2	ERS1810791	S. Typhi	icddr,b Mirpur field site	22 years	2010	4.3.1.1	pHCM2	1	blaTEM-1,catA1,dfrA7,sul1,sul2,strA,strB	gyrA-S83F
23584_3_20	ERS1810810	S. Typhi	icddr,b Kamalapur field site	4 years	2014	4.3.1.1	pHCM2	0	catA1,dfrA7,sul1	gyrA-S83F
23584_3_21	ERS1810811	S. Typhi	icddr,b Kamalapur field site	3 years	2015	3.2.2	-	0	-	gyrA-S83F
23584_3_22	ERS1810812	S. Typhi	icddr,b Kamalapur field site	4 years	2015	3.2.2	IncX	0	-	gyrA-S83F
23584_3_23	ERS1810813	S. Typhi	icddr,b Kamalapur field site	4 years	2015	3.3.2	-	0	-	gyrA-S83Y
23584_3_24	ERS1810814	S. Typhi	icddr,b Kamalapur field site	2 years	2015	4.3.1.1	-	0	-	gyrA-S83F
23584_3_26	ERS1810816	S. Typhi	icddr,b Kamalapur field site	29 years	2015	4.3.1.1	pHCM2	1	blaTEM-1,catA1,dfrA7,sul1,sul2,strA,strB	gyrA-S83F
23584_3_3	ERS1810792	S. Typhi	icddr,b Mirpur field site	7 years	2010	4.3.1.1	pHCM2	1	blaTEM-1,catA1,dfrA7,sul1,sul2,strA,strB	gyrA-S83F
23584_3_30	ERS1810820	S. Typhi	icddr,b Kamalapur field site	3 years	2015	3.2.2	IncX	0	-	gyrA-S83F
23584_3_31	ERS1810821	S. Typhi	icddr,b Kamalapur field site	3 years	2015	3.2.2	IncX	0	-	gyrA-S83F
23584_3_32	ERS1810822	S. Typhi	icddr,b Kamalapur field site	27 years	2015	2.3.3	-	0	-	-
23584_3_33	ERS1810823	S. Typhi	icddr,b Kamalapur field site	3 years	2015	2.0.1	-	0	-	gyrA-S83F
23584_3_34	ERS1810824	S. Typhi	icddr,b Kamalapur field site	2 years	2015	3.3.2.Bd1	-	0	-	gyrA-S83F
23584_3_35	ERS1810826	S. Typhi	icddr,b Kamalapur field site	18 years	2015	2.0.0	-	0	-	-
23584_3_37	ERS1810827	S. Typhi	icddr,b Kamalapur field site	11 years	2015	3.3.2.Bd2	-	0	-	gyrA-D87N
23584_3_38	ERS1810828	S. Typhi	icddr,b Kamalapur field site	2 years	2015	2.3.3	-	0	-	-
23584_3_4	ERS1810793	S. Typhi	icddr,b Mirpur field site	5 years	2010	3.2.2	-	0	-	gyrA-S83F
23584_3_40	ERS1810829	S. Typhi	icddr,b Kamalapur field site	2 years	2015	2.3.3	-	0	-	-
23584_3_41	ERS1810831	S. Typhi	icddr,b Kamalapur field site	13 years	2015	4.3.1.1	pHCM2	0	-	gyrA-S83F
23584_3_42	ERS1810833	S. Typhi	icddr,b Kamalapur field site	2 years	2016	3.2.2	-	0	-	gyrA-S83F
23584_3_43	ERS1810832	S. Typhi	icddr,b Kamalapur field site	3 years	2016	3.2.2	-	0	-	gyrA-S83F
23584_3_44	ERS1810834	S. Typhi	icddr,b Kamalapur field site	8 years	2016	3.3.2.Bd2	pHCM2	0	-	gyrA-D87N
23584_3_45	ERS1810835	S. Typhi	icddr,b Kamalapur field site	2 years	2016	4.3.1.1	pHCM2	0	-	gyrA-S83F
23584_3_46	ERS1810836	S. Typhi	icddr,b Kamalapur field site	3 years	2016	4.3.1.1	pHCM2	0	-	gyrA-S83F
23584_3_47	ERS1810837	S. Typhi	icddr,b Kamalapur field site	5 years	2016	4.3.1.1	pHCM2	1	blaTEM-1,catA1,dfrA7,sul1,sul2,strA,strB	gyrA-S83F
23584_3_49	ERS1810839	S. Typhi	icddr,b Kamalapur field site	3 years	2016	2.0.0	-	0	-	-
23584_3_5	ERS1810794	S. Typhi	icddr,b Mirpur field site	16 years	2010	3.3.2	-	0	-	-
23584_3_50	ERS1810842	S. Typhi	icddr,b Kamalapur field site	3 years	2016	3.2.2	-	0	-	gyrA-S83F
23584_3_51	ERS1810840	S. Typhi	icddr,b Kamalapur field site	2 years	2016	3.3.2	-	0	-	gyrA-S83F
23584_3_52	ERS1810841	S. Typhi	icddr,b Kamalapur field site	11 years	2016	2.3.3	-	0	-	-
23584_3_53	ERS1810843	S. Typhi	icddr,b Kamalapur field site	2 years	2016	3.2.2	-	0	-	gyrA-S83F
23584_3_54	ERS1810845	S. Typhi	icddr,b Kamalapur field site	4 years	2016	3.2.2	IncX	0	-	gyrA-S83F
23584_3_55	ERS1810844	S. Typhi	icddr,b Kamalapur field site	2 years	2016	3.2.2	-	0	-	gyrA-S83F
23584_3_56	ERS1810846	S. Typhi	icddr,b Kamalapur field site	7 years	2016	4.3.1.3	IncHI1	1	blaTEM-1,catA1,dfrA7,sul1,sul2,strA,strB,tetB	gyrA-S83Y
23584_3_58	ERS1810848	S. Typhi	icddr,b Dhaka hospital Mohakhali	20 years	2014	3.3.2	-	0	-	gyrA-S83F
23584_3_59	ERS1810849	S. Typhi	icddr,b Dhaka hospital Mohakhali	32 years	2014	2.0.1	-	0	-	gyrA-S83F
23584_3_6	ERS1810795	S. Typhi	icddr,b Mirpur field site	11 years	2011	3.2.2	-	0	-	gyrA-S83F
23584_3_60	ERS1810850	S. Typhi	icddr,b Dhaka hospital Mohakhali	26 yearss	2014	4.3.1.3	IncFIBK	0	blaTEM-1,sul2,tetA,qnrS	gyrA-S83Y
23584_3_61	ERS1810851	S. Typhi	icddr,b Dhaka hospital Mohakhali	22 years	2014	3.2.2	-	0	-	gyrA-S83F
23584_3_62	ERS1810852	S. Typhi	icddr,b Dhaka hospital Mohakhali	20 years	2014	3.0.1	-	0	-	-
23584_3_63	ERS1810853	S. Typhi	icddr,b Dhaka hospital Mohakhali	16 years	2014	4.3.1.1	pHCM2	1	blaTEM-1,catA1,dfrA7,sul1,sul2,strA,strB	gyrA-S83F
23584_3_64	ERS1810854	S. Typhi	icddr,b Dhaka hospital Mohakhali	5 years	2014	2.3.3	-	0	-	-
23584_3_65	ERS1810855	S. Typhi	icddr,b Dhaka hospital Mohakhali	3 years	2014	2.3.3	pHCM2	0	-	-
23584_3_66	ERS1810856	S. Typhi	icddr,b Dhaka hospital Mohakhali	3 years	2014	4.3.1.2	-	0	-	gyrA-D87G
23584_3_67	ERS1810857	S. Typhi	icddr,b Dhaka hospital Mohakhali	4 years	2014	3.2.2	-	0	-	gyrA-S83F
23584_3_68	ERS1810858	S. Typhi	icddr,b Dhaka hospital Mohakhali	18 years	2014	4.3.1.3	-	0	-	gyrA-S83Y
23584_3_69	ERS1810859	S. Typhi	icddr,b Mirpur field site	5 years	2014	3.2.2	IncX	0	-	gyrA-S83F
23584_3_7	ERS1810796	S. Typhi	icddr,b Mirpur field site	4 years	2013	3.3.2	-	0	-	gyrA-S83Y
23584_3_70	ERS1810860	S. Typhi	icddr,b Mirpur field site	5 years	2015	3.2.2	IncX	0	-	gyrA-S83F
23584_3_71	ERS1810861	S. Typhi	icddr,b Mirpur field site	7 years	2015	2.3.3	-	0	-	gyrA-S83F
23584_3_72	ERS1810862	S. Typhi	icddr,b Mirpur field site	21 years	2015	2.3.3	-	0	-	-
23584_3_74	ERS1810863	S. Typhi	icddr,b Mirpur field site	1 years	2016	2.1.7	-	0	-	gyrA-S83F
23584_3_76	ERS1810865	S. Typhi	icddr,b Kamalapur field site	5 years	2012	3.2.2	IncX	0	-	gyrA-S83F
23584_3_77	ERS1810867	S. Typhi	icddr,b Kamalapur field site	9 years	2014	4.3.1.1	pHCM2	1	blaTEM-1,catA1,dfrA7,sul1,sul2,strA,strB	gyrA-S83F
23584_3_8	ERS1810798	S. Typhi	icddr,b Kamalapur field site	2 years	2013	4.3.1.1	pHCM2	0	catA1,dfrA7,sul1	gyrA-S83F
23584_3_9	ERS1810799	S. Typhi	icddr,b Kamalapur field site	5 years	2014	3.3.2	-	0	-	gyrA-S83F
24351_6_10	ERS1810729	S. Typhi	icddr,b Kamalapur field site	2 years	2008	4.3.1.1	pHCM2	1	blaTEM-1,catA1,dfrA7,sul1,sul2,strA,strB	gyrA-S83F
24351_6_11	ERS1810730	S. Typhi	icddr,b Kamalapur field site	4 years	2008	4.3.1.1	pHCM2	1	blaTEM-1,catA1,dfrA7,sul1,sul2,strA,strB	gyrA-S83F
24351_6_12	ERS1810731	S. Typhi	icddr,b Kamalapur field site	3 years	2008	4.3.1.1	pHCM2	0	catA1,dfrA7,sul1	gyrA-S83F
24351_6_13	ERS1810732	S. Typhi	icddr,b Kamalapur field site	1 year	2008	4.3.1.1	-	1	blaTEM-1,catA1,dfrA7,sul1,sul2,strA,strB	gyrA-S83F,parC-E84K
24351_6_14	ERS1810733	S. Typhi	icddr,b Kamalapur field site	4 years	2008	3.3.2.Bd1	pHCM2	0	-	gyrA-S83F
24351_6_15	ERS1810734	S. Typhi	icddr,b Kamalapur field site	1 year	2008	4.3.1.1	pHCM2	1	blaTEM-1,catA1,dfrA7,sul1,sul2,strA,strB	gyrA-S83F
24351_6_16	ERS1810735	S. Typhi	icddr,b Kamalapur field site	4 years	2008	4.3.1.1	pHCM2	1	blaTEM-1,catA1,dfrA7,sul1,sul2,strA,strB	gyrA-S83F
24351_6_17	ERS1810736	S. Typhi	icddr,b Kamalapur field site	3 years	2009	4.3.1.3	IncFIBK	0	blaTEM-1,sul2,tetA,qnrS	gyrA-S83Y
24351_6_18	ERS1810737	S. Typhi	icddr,b Kamalapur field site	3 years	2009	4.3.1.1	pHCM2	1	blaTEM-1,catA1,dfrA7,sul1,sul2,strA,strB	gyrA-S83F
24351_6_19	ERS1810738	S. Typhi	icddr,b Kamalapur field site	5 years	2009	4.3.1.1	pHCM2	1	blaTEM-1,catA1,dfrA7,sul1,sul2,strA,strB	gyrA-S83F
24351_6_2	ERS1810721	S. Typhi	icddr,b Kamalapur field site	28 years	2008	3.2.2	-	0	-	gyrA-S83F
24351_6_20	ERS1810739	S. Typhi	icddr,b Kamalapur field site	5 years	2009	4.3.1.1	pHCM2	1	blaTEM-1,catA1,dfrA7,sul1,sul2,strA,strB	gyrA-S83F
24351_6_21	ERS1810740	S. Typhi	icddr,b Kamalapur field site	4 years	2009	4.3.1.3	IncFIBK	0	blaTEM-1,sul2,tetA,qnrS	gyrA-S83Y
24351_6_22	ERS1810743	S. Typhi	icddr,b Kamalapur field site	2 years	2009	4.3.1.1	pHCM2	1	blaTEM-1,catA1,dfrA7,sul1,sul2,strA,strB	gyrA-S83F
24351_6_23	ERS1810741	S. Typhi	icddr,b Kamalapur field site	3 years	2009	4.3.1.1	pHCM2	1	blaTEM-1,catA1,dfrA7,sul1,sul2,strA,strB	gyrA-S83F
24351_6_24	ERS1810742	S. Typhi	icddr,b Kamalapur field site	2 years	2009	4.3.1.1	pHCM2	1	blaTEM-1,catA1,dfrA7,sul1,sul2,strA,strB	gyrA-S83F
24351_6_25	ERS1810746	S. Typhi	icddr,b Kamalapur field site	2 years	2009	3.2.2	-	0	-	gyrA-S83F
24351_6_26	ERS1810747	S. Typhi	icddr,b Kamalapur field site	2 years	2010	3.3.2	pHCM2	0	-	gyrA-D87Y
24351_6_27	ERS1810748	S. Typhi	icddr,b Kamalapur field site	4 years	2010	4.3.1.1	pHCM2	1	blaTEM-1,catA1,dfrA7,sul1,sul2,strA,strB	gyrA-S83F
24351_6_28	ERS1810749	S. Typhi	icddr,b Kamalapur field site	2 years	2010	4.3.1.1	pHCM2	1	blaTEM-1,catA1,dfrA7,sul1,sul2,strA,strB	gyrA-S83F
24351_6_29	ERS1810750	S. Typhi	icddr,b Kamalapur field site	4 years	2010	3.1.2	-	0	-	-
24351_6_3	ERS1810720	S. Typhi	icddr,b Kamalapur field site	44 years	2009	4.3.1.1	pHCM2	1	blaTEM-1,catA1,dfrA7,sul1,sul2,strA,strB	gyrA-S83F
24351_6_30	ERS1810752	S. Typhi	icddr,b Kamalapur field site	3 years	2010	4.3.1.1	pHCM2	1	blaTEM-1,catA1,dfrA7,sul1,sul2,strA,strB	gyrA-S83F
24351_6_31	ERS1810751	S. Typhi	icddr,b Kamalapur field site	3 years	2010	4.3.1.3	-	0	-	gyrA-S83Y
24351_6_32	ERS1810754	S. Typhi	icddr,b Kamalapur field site	3 years	2010	4.3.1.1	pHCM2	1	blaTEM-1,catA1,dfrA7,sul1,sul2,strA,strB	gyrA-S83F
24351_6_33	ERS1810753	S. Typhi	icddr,b Kamalapur field site	4 years	2011	4.3.1.1	pHCM2	1	blaTEM-1,catA1,dfrA7,sul1,sul2,strA,strB	gyrA-S83F
24351_6_35	ERS1810756	S. Typhi	icddr,b Kamalapur field site	2 years	2011	3.3.2	pHCM2	0	-	gyrA-D87Y
24351_6_36	ERS1810757	S. Typhi	icddr,b Kamalapur field site	3 years	2011	3.1.2	-	0	-	-
24351_6_37	ERS1810758	S. Typhi	icddr,b Kamalapur field site	3 years	2011	3.2.2	-	0	-	gyrA-S83F
24351_6_38	ERS1810759	S. Typhi	icddr,b Kamalapur field site	5 years	2011	4.3.1.1	pHCM2	1	blaTEM-1,catA1,dfrA7,sul1,sul2,strA,strB	gyrA-S83F
24351_6_39	ERS3369898	S. Typhi	icddr,b Kamalapur field site	4 years	2012	3.2.2	-	0	-	gyrA-S83F
24351_6_42	ERS3369902	S. Typhi	icddr,b Kamalapur field site	2 years	2012	4.3.1.3	IncFIBK	0	blaTEM-1,sul2,tetA,qnrS	gyrA-S83Y
24351_6_43	ERS3369903	S. Typhi	icddr,b Kamalapur field site	5 years	2012	3.2.2	-	0	-	gyrA-S83F
24351_6_44	ERS3369904	S. Typhi	icddr,b Kamalapur field site	5 years	2012	2.3.3	-	0	-	gyrA-S83F
24351_6_45	ERS3369905	S. Typhi	icddr,b Kamalapur field site	5 years	2012	3.2.2	-	0	-	gyrA-S83F
24351_6_46	ERS3369906	S. Typhi	icddr,b Kamalapur field site	5 years	2012	3.2.2	IncX	0	-	gyrA-S83F
24351_6_47	ERS3369907	S. Typhi	icddr,b Kamalapur field site	1 year	2012	3.2.2	-	0	-	gyrA-S83F
24351_6_48	ERS3369908	S. Typhi	icddr,b Kamalapur field site	2 years	2012	2.3.3	-	0	-	gyrA-S83F
24351_6_49	ERS3369909	S. Typhi	icddr,b Kamalapur field site	5 years	2012	2.0.1	-	0	-	gyrA-S83F
24351_6_5	ERS1810722	S. Typhi	icddr,b Kamalapur field site	31 years	2012	4.3.1.1	pHCM2	0	catA1,dfrA7,sul1	gyrA-S83F
24351_6_50	ERS3369910	S. Typhi	icddr,b Kamalapur field site	3 years	2012	2.3.3	-	0	-	gyrA-S83F
24351_6_52	ERS3369912	S. Typhi	icddr,b Kamalapur field site	3 years	2012	3.2.2	pHCM2	0	-	gyrA-S83F
24351_6_53	ERS3369914	S. Typhi	icddr,b Kamalapur field site	4 years	2012	2.3.3	-	0	-	gyrA-S83F
24351_6_54	ERS3369915	S. Typhi	icddr,b Kamalapur field site	4 years	2013	2.3.3	-	0	-	gyrA-S83F
24351_6_55	ERS3369916	S. Typhi	icddr,b Kamalapur field site	5 years	2013	3.2.2	-	0	-	gyrA-S83F
24351_6_56	ERS3369917	S. Typhi	icddr,b Kamalapur field site	3 years	2013	3.2.2	IncX	0	-	gyrA-S83F
24351_6_57	ERS3369918	S. Typhi	icddr,b Kamalapur field site	4 years	2013	3.2.2	-	0	-	gyrA-S83F
24351_6_58	ERS3369919	S. Typhi	icddr,b Kamalapur field site	2 years	2013	4.3.1.3	IncFIBK	0	blaTEM-1,sul2,tetA,qnrS	gyrA-S83Y
24351_6_59	ERS3369920	S. Typhi	icddr,b Kamalapur field site	3 years	2013	4.3.1.3	IncFIBK	0	blaTEM-1,sul2,tetA,qnrS	gyrA-S83Y
24351_6_60	ERS3369921	S. Typhi	icddr,b Kamalapur field site	3 years	2013	2.3.3	-	0	-	gyrA-S83F
24351_6_62	ERS1810868	S. Typhi	icddr,b Kamalapur field site	11 years	2008	4.3.1.1	pHCM2	1	blaTEM-1,catA1,dfrA7,sul1,sul2,strA,strB	gyrA-S83F
24351_6_64	ERS3369924	S. Typhi	icddr,b Kamalapur field site	8 years	2008	4.3.1.3	IncHI1	1	blaTEM-1,catA1,dfrA7,sul1,sul2,strA,strB,tetB	gyrA-S83Y
24351_6_65	ERS3369925	S. Typhi	icddr,b Kamalapur field site	12 years	2008	4.3.1.1	pHCM2	1	blaTEM-1,catA1,dfrA7,sul1,sul2,strA,strB	gyrA-S83F
24351_6_66	ERS3369926	S. Typhi	icddr,b Kamalapur field site	15 years	2008	4.3.1.1	pHCM2	0	catA1,dfrA7,sul1	gyrA-S83F
24351_6_67	ERS3369927	S. Typhi	icddr,b Kamalapur field site	13 years	2008	4.3.1.3	IncFIBK	0	blaTEM-1,sul2,tetA,qnrS	gyrA-S83Y
24351_6_68	ERS3369932	S. Typhi	icddr,b Kamalapur field site	6 years	2009	4.3.1.1	pHCM2	1	blaTEM-1,catA1,dfrA7,sul1,sul2,strA,strB	gyrA-S83F
24351_6_69	ERS3369933	S. Typhi	icddr,b Kamalapur field site	8 years	2009	4.3.1.1	pHCM2	1	blaTEM-1,catA1,dfrA7,sul1,sul2,strA,strB	gyrA-S83F
24351_6_7	ERS1810726	S. Typhi	icddr,b Kamalapur field site	3 years	2008	4.3.1.3	IncHI1	1	blaTEM-1,catA1,dfrA7,sul1,sul2,strA,strB,tetB	gyrA-S83Y
24351_6_70	ERS3369934	S. Typhi	icddr,b Kamalapur field site	5 years	2009	3.3.2	-	0	-	gyrA-S83Y
24351_6_71	ERS3369935	S. Typhi	icddr,b Kamalapur field site	12 years	2010	3.3.2.Bd1	pHCM2	0	-	gyrA-S83F
24351_6_72	ERS3369936	S. Typhi	icddr,b Kamalapur field site	6 years	2010	4.3.1.1	pHCM2	0	blaTEM-1,catA1,dfrA7,sul1	gyrA-S83F
24351_6_73	ERS3369937	S. Typhi	icddr,b Kamalapur field site	16 years	2010	3.3.2.Bd2	pHCM2	0	-	gyrA-D87N
24351_6_74	ERS3369938	S. Typhi	icddr,b Kamalapur field site	11 years	2010	4.3.1.1	pHCM2	0	catA1,dfrA7,sul1	gyrA-S83F
24351_6_77	ERS3369941	S. Typhi	icddr,b Kamalapur field site	11 years	2011	3.3.2.Bd2	pHCM2	0	-	gyrA-D87N
24351_6_8	ERS1810727	S. Typhi	icddr,b Kamalapur field site	4 years	2008	4.3.1.3	IncHI1	1	blaTEM-1,catA1,dfrA7,sul1,sul2,strA,strB,tetB	gyrA-S83Y
24351_6_9	ERS1810728	S. Typhi	icddr,b Kamalapur field site	3 years	2008	3.3.2.Bd1	pHCM2	0	-	gyrA-S83F
25344_3_3	ERS3369930	S. Typhi	icddr,b Kamalapur field site	15 years	2012	2.0.1	-	0	-	gyrA-S83F
